# Quorum sensing regulation by the nitrogen phosphotransferase system in *Pseudomonas aeruginosa*

**DOI:** 10.1101/2025.02.01.636002

**Authors:** Samalee Banerjee, Nicole E. Smalley, Pradtahna Saenjamsai, Anthony Fehr, Ajai A. Dandekar, Matthew T. Cabeen, Josephine R. Chandler

**Affiliations:** Department of Molecular Biosciences, University of Kansas, Lawrence, KS; Department of Microbiology, University of Washington, Seattle, WA; Department of Microbiology and Molecular Genetics, Oklahoma State University, Stillwater, Oklahoma

## Abstract

In the opportunistic pathogen *Pseudomonas aeruginosa*, the nitrogen-related phosphotransferase system (PTS^Ntr^) influences multiple virulence behaviors. The PTS^Ntr^ is comprised of three enzymes: first PtsP, then the PtsO phosphocarrier, and the final PtsN phosphoacceptor. We previously showed that *ptsP* inactivation increases LasI-LasR quorum sensing, a system by which *P. aeruginosa* regulates genes in response to population density. LasI synthesizes a diffusible autoinducer that binds and activates the LasR receptor, which activates a feedback loop by increasing *lasI* expression. In this study, we examined the impact of the PTS^Ntr^ on quorum sensing. Disruption of *ptsP* increased the expression of some, but not all, tested quorum-controlled genes, including *lasI, phzM* (pyocyanin biosynthesis), *hcnA* (hydrogen cyanide biosynthesis), and, to a lesser extent, *rsaL* (quorum sensing regulator). Expression of these genes remained dependent on LasR and the autoinducer, whether provided endogenously or exogenously. Increased *lasI* expression in Δ*ptsP* (or Δ*ptsO*) cells was partly due to the presence of unphosphorylated PtsN, which alone was sufficient to elevate *lasI* expression. However, we observed residual increases in Δ*ptsP* or Δ*ptsO* cells even in the absence of PtsN, suggesting that PtsP and PtsO can regulate gene expression independent of PtsN. Indeed, genetically disrupting the PtsO phosphorylation site impacted gene expression in the absence of PtsN, and transcriptomic evidence suggested that PtsO and PtsN have distinct regulons. Our results expand our view of how the PTS^Ntr^ components function both within and apart from the classic phosphorylation cascade to regulate key virulence behaviors in *P. aeruginosa*.

**IMPORTANCE:** *Pseudomonas aeruginosa* often causes severe and difficult-to-treat infections. *P. aeruginosa* virulence requires the nitrogen-related phosphotransferase system (PTS^Ntr^), which comprises the phosphocarrier proteins PtsP and PtsO and the final phosphoacceptor, PtsN. The PTS^Ntr^ is known to modulate quorum sensing, but little is known about the mechanism of regulation. Here, we examined quorum sensing regulation by the PTS^Ntr^. We showed that the PTS^Ntr^ increases quorum sensing-mediated activation of certain genes through the additive effects of both PtsO and PtsN. We also used transcriptomics to determine the regulons of PtsO and PtsN and found that they are largely nonoverlapping. The results position PtsO and PtsN as independent effectors in the Nitro-PTS and shed new light on virulence regulation in this important pathogen.
