## Supplemental table 3 for "Quorum sensing regulation by the nitrogen phosphotransferase system in *Pseudomonas aeruginosa*"

### Sheet: Sheet1
			Fold change	FDR	Fold change	FDR
Gene locus	Gene name	Gene annotation	∆ptsN vs. ∆ptsP-∆ptsN	∆ptsN vs. ∆ptsP-∆ptsN	WT vs. ∆ptsO	WT vs. ∆ptsO
PA14_27400		LysR family transcription regulator	-2.32104	0.000435	-10.1022	8.16e-21
PA14_69925	poxB	pyruvate dehydrogenase (cytochrome)	-2.03261	0.000289	-4.1231	3e-13
PA14_08610	rrf	5S ribosomal RNA	-18.1959	6.51e-11	-7.26016	1.02e-08
PA14_27600		tRNA-Glu	-4.52195	7.68e-05	-5.76183	2.15e-07
PA14_27610		tRNA-Gly	-5.86196	1.48e-05	-6.77119	7.7e-08
PA14_55620	rrf	5S ribosomal RNA	-6.87101	5e-08	-9.75292	6.51e-13
PA14_62050	rrf	5S ribosomal RNA	-7.12186	1.3e-08	-10.8673	7.95e-14
PA14_65210		tRNA-Leu	-4.24856	0.000148	-7.32112	7.64e-08
PA14_65220		tRNA-Leu	-4.45054	5.92e-05	-5.33925	5.47e-07
PA14_70870	rrf	5S ribosomal RNA	-8.7714	8.27e-10	-9.16404	2.68e-13
PA14_04060		hypothetical protein	-2.99403	4.8e-07	-2.34394	7.68e-07
PA14_10910		major facilitator transporter	-2.68178	0.000206	-3.23381	5.97e-09
PA14_14530		hypothetical protein	-2.04303	2.11e-07	-3.19377	7.92e-17
1,844,402 to 1,844,245*			-2.45108	0.000307	-2.20663	2.69e-05
PA14_21970		GntR family transcriptional regulator	-2.5121	1.68e-06	-2.91369	1.2e-10
PA14_27620		tRNA-Gly	-3.7524	0.000803	-7.23701	1.45e-08
PA14_27640	rebP1	protein associated with synthesis and assembly of refractile inclusion bodies	-2.57377	0.000916	-6.69373	4.31e-16
PA14_27675		hypothetical protein	-2.34181	0.000255	-2.06964	1.76e-05
PA14_30030		hypothetical protein	-2.58744	7.62e-06	-2.77897	2.53e-09
PA14_30690		hypothetical protein	-2.43388	8.09e-05	-4.14223	1.08e-11
PA14_30850		conjugation TrbI family protein	-3.34435	0.000104	-4.81267	3.22e-09
PA14_38370		hypothetical protein	-3.83362	2.75e-09	-2.54972	7.61e-08
PA14_38380	mexZ	TetR family transcription regulator	-2.96983	5.55e-12	-2.13799	3.14e-09
PA14_38395	mexX	periplasmic multidrug efflux protein	-45.5403	2.12e-28	-3.23954	1.4e-09
PA14_38410	mexY	resistance-Nodulation-Cell Division (RND) multidrug efflux transporter	-40.877	3.68e-33	-3.87493	1.19e-13
PA14_41280		putative beta-lactamase	-2.2937	1.93e-05	-2.17611	8.09e-07
PA14_41300		hypothetical protein	-2.24327	0.000309	-3.78124	2.24e-11
PA14_41320		tRNA-Leu	-3.02569	0.000516	-5.68516	9.34e-10
PA14_44990		hypothetical protein	-2.56078	0.000247	-2.01225	0.000156
PA14_46010		ABC transporter ATP-binding protein	-2.53331	1.09e-08	-2.013	1.81e-07
PA14_50050		MFS family transporter	-3.47801	0.000632	-2.59946	0.000219
PA14_51660		tRNA-Lys	-2.78652	9.94e-06	-4.20944	1.72e-11
PA14_52300		hypothetical protein	-3.24412	5.67e-06	-3.55175	1.75e-08
PA14_52550		tRNA-Arg	-3.0473	0.000247	-5.13346	3.09e-08
PA14_53570		integrase	-2.7387	3.88e-05	-2.1621	7.69e-05
PA14_54860		hypothetical protein	-2.55422	0.000156	-3.64417	1.94e-09
PA14_55530	hxcW	type II secretion system protein	-2.15292	0.000986	-2.17105	1.54e-05
PA14_58910		partitioning-like protein	-3.04759	7.66e-05	-2.0595	0.000503
PA14_58920		hypothetical protein	-2.3551	0.000583	-2.22447	2.04e-05
PA14_59560		transposase	-2.86745	0.000102	-4.09414	3.88e-09
PA14_59570	tnpB	transposase	-2.123	9.69e-05	-2.00307	6.26e-06
PA14_60150		tRNA-Lys	-3.42279	1.16e-05	-3.15787	6.69e-07
PA14_60180		tRNA-Asn	-3.08574	9.84e-08	-2.19745	7.7e-06
PA14_62800		tRNA-Leu	-3.5056	1.19e-05	-4.55938	9.57e-09
PA14_63460		tRNA-Sec	-2.43258	0.000615	-2.59696	7.19e-07
PA14_70300	sphA	sphingosine binding protein	-3.22418	0.000231	-2.5998	3.9e-05
PA14_72060		hypothetical protein	-2.24334	6.42e-05	-2.02194	4.44e-06
PA14_72170		citrate transporter	-3.75592	3.26e-07	-2.1387	0.000105
PA14_72180	terC	integral membrane protein	-3.05338	0.000885	-3.62104	1.41e-06
PA14_72200	prfH	peptide chain release factor-like protein	-3.53624	5.32e-06	-2.9707	4.49e-07
PA14_72210		hypothetical protein	-2.67953	4.06e-06	-2.01554	9.99e-05
PA14_72770		hypothetical protein	-2.10421	1.68e-06	-2.07085	4.28e-08
*gene coordinates; does not map to a coding sequence
